# smCounter2: an accurate low-frequency variant caller for targeted sequencing data with unique molecular identifiers

**DOI:** 10.1101/281659

**Authors:** Chang Xu, Xiujing Gu, Raghavendra Padmanabhan, Zhong Wu, Quan Peng, John DiCarlo, Yexun Wang

**Affiliations:** Life Science Research and Foundation, QIAGEN Sciences, Inc. 6951 Executive Way, Frederick, Maryland 21703, USA

**Keywords:** low-frequency mutation, unique molecular identifier, DNA polymerase error, targeted sequencing, homopolymer, variant caller

## Abstract

**Motivation:** Low-frequency DNA mutations are often confounded with technical artifacts from sample preparation and sequencing. With unique molecular identifiers (UMIs), most of the sequencing errors can be corrected. However, errors before UMI tagging, such as DNA polymerase errors during end-repair and the first PCR cycle, cannot be corrected with single-strand UMIs and impose fundamental limits to UMI-based variant calling.

**Results:** We developed smCounter2, a UMI-based variant caller for targeted sequencing data and an upgrade from the current version of smCounter. Compared to smCounter, smCounter2 features lower detection limit at 0.5%, better overall accuracy (particularly in non-coding regions), a consistent threshold that can be applied to both deep and shallow sequencing runs, and easier use via a Docker image and code for read pre-processing. We benchmarked smCounter2 against several state-of-the-art UMI-based variant calling methods using multiple datasets and demonstrated smCounter2’s superior performance in detecting somatic variants. At the core of smCounter2 is a statistical test to determine whether the allele frequency of the putative variant is significantly above the background error rate, which was carefully modeled using an independent dataset. The improved accuracy in non-coding regions was mainly achieved using novel repetitive region filters that were specifically designed for UMI data.

**Availability:** The entire pipeline is available at https://github.com/qiaseq/qiaseq-dna under MIT license.
