## Supplementary Materials for "smCounter2: an accurate low-frequency variant caller for targeted sequencing data with unique molecular identifiers"

### Sheet: Sheet1
Dataset	FileType	URL
N13532	BAM	https://storage.googleapis.com/smcounterv2-paper/N13532/N13532.bam
N13532	FASTQ	https://storage.googleapis.com/smcounterv2-paper/N13532/NB956-240-3-10_S1_R1_001.fastq.gz
N13532	FASTQ	https://storage.googleapis.com/smcounterv2-paper/N13532/NB956-240-3-10_S1_R2_001.fastq.gz
N0261	BAM	https://storage.googleapis.com/smcounterv2-paper/N0261/N0261.bam
N0261	FASTQ	https://storage.googleapis.com/smcounterv2-paper/N0261/NB965-261-10-11_S37_R1_001.fastq.gz
N0261	FASTQ	https://storage.googleapis.com/smcounterv2-paper/N0261/NB965-261-10-11_S37_R2_001.fastq.gz
M0253	BAM	https://storage.googleapis.com/smcounterv2-paper/M0253/M0253.bam
M0253	FASTQ	https://storage.googleapis.com/smcounterv2-paper/M0253/M04362-0253-6-11_S3_L001_R1_001.fastq.gz
M0253	FASTQ	https://storage.googleapis.com/smcounterv2-paper/M0253/M04362-0253-6-11_S3_L001_R2_001.fastq.gz
N0030	BAM	https://storage.googleapis.com/smcounterv2-paper/N0030/62.NB500965_0027_0030.oligoClip.bam
N0030	FASTQ	https://storage.googleapis.com/smcounterv2-paper/N0030/SRR3493403_1.fastq.gz
N0030	FASTQ	https://storage.googleapis.com/smcounterv2-paper/N0030/SRR3493403_2.fastq.gz
N0030	FASTQ	https://storage.googleapis.com/smcounterv2-paper/N0030/SRR3493407_1.fastq.gz
N0030	FASTQ	https://storage.googleapis.com/smcounterv2-paper/N0030/SRR3493407_2.fastq.gz
N0015	BAM	https://storage.googleapis.com/smcounterv2-paper/N0015/N0015.Next0015-customR1-primer_S1.oligoClip.bam
N0015	FASTQ	https://storage.googleapis.com/smcounterv2-paper/N0015/Next0015-customR1-primer_S1_R1.fastq.gz
N0015	FASTQ	https://storage.googleapis.com/smcounterv2-paper/N0015/Next0015-customR1-primer_S1_R2.fastq.gz
N11582	BAM	https://storage.googleapis.com/smcounterv2-paper/N11582/NB500965_0048.NB965-48-12-6_S29.oligoClip.bam
